# Comprehensive comparative genomics analysis for the emerging human pathogen *Streptococcus dysgalactiae* subsp. *equisimilis* (SDSE): A case study and Pan-subspecies genomic analysis

**DOI:** 10.1101/2021.09.13.460118

**Authors:** Amr T. M. Saeb, Hamsa T. Tayeb

**Author notes:** Corresponding Authors: Amr T. M. Saeb, Ph.D. College of Medicine, King Saud University, KSA. Zifo RnD Solutions, New Market, United Kingdom (Current address). Hamsa T. Tayeb, Ph.D. Genetics Department, King Faisal Specialist Hospital and Research Center, Riyadh, Saudi Arabia.

## Abstract

**Background:** *Streptococcus dysgalactiae* subsp. *equisimilis* (SDSE) is the causal agent of various diseases that include wound infection, erysipelas, cellulitis, life-threatening necrotizing fasciitis, and streptococcal toxic shock syndrome. It is capable of infecting both humans and animals. In this investigation, we present a comprehensive genomic analysis for the SDSE strain SCDR1 that belongs to Lancefield group G, emm type (stG6) and (MLST) sequence type (ST44) that is the first time to be documented in Saudi Arabia and the middle east. Besides, we present the most comprehensive comparative genomics analysis for the emerging human pathogen SDSE.

**Methodology:** We utilized next-generation sequencing techniques (NGS), bioinformatics, phylogenetic analysis, and comparative pathogenomics to characterize SCDR1 and all publicly available SDES genomes.

**Results:** We found that SCDR1 consisted of a circular genome of 2179136 bp. Comparative analyses among bacterial genomes indicated that SCDR1 was most closely related to AC-2713 and GGS_124. Genome annotation of SCDR-1 strain showed that it contains many genes with homology to known virulence factors, including genes involved in cellular invasion, Antiphagocytosis, immune evasion, invasion of skin and soft tissue, host mortality and tissue damage, toxins, pore-forming proteins, cytotoxins, beta-hemolysis agents. Two CRISPR arrays were identified in SCDR1 that are consist of 35 CRISPR repeats and 33 CRISPR spacers. Two CAS systems were observed in the SCDR-1 genome, namely, CAS-TypeIIA and CAS-TypeIC. SDSE core Resistome is consisting of 22 genes, including folA, ***gyrA***, ***gyrB,*** and ***FabK***. SDSE core Virulome consisting of 38 genes including, ***fba***, ***fbp54***, ***gidA,*** and ***lsp***.

**Conclusion:** Our study confirmed that the SDSE strains possess different characteristics in producing virulence factors for pathogenicity to humans and based on its genome sequence and close relationship with GAS. Our study shed light on the proposed pathogenic mechanisms of SDSE and may form the basis of molecular epidemiological research on these highly virulent bacteria.
