## Supplemental File 1 for "Comprehensive comparative genomics analysis for the emerging human pathogen *Streptococcus dysgalactiae* subsp. *equisimilis* (SDSE): A case study and Pan-subspecies genomic analysis"

### Sheet: Sheet5
Genome Name	NCBI Taxon ID	Genome Status	Strain	MLST; Other Typing; Serovar	BioProject Accession	BioSample Accession	Assembly Accession	GenBank Accessions	Contigs	Genome Length	GC Content	Isolation Source; Host Name
Streptococcus dysgalactiae subsp. equisimilis 167	1247189	Complete	167	MLST.Streptococcus_dysgalactiae_equisimilis.78; Group C	PRJDB689	NA	GCA_000493775.1	AP012976.1	1	2076397	39.6	Invasive Disease; Human, Homo sapiens
Streptococcus dysgalactiae subsp. equisimilis AC-2713	759913	Complete	AC-2713	MLST.Streptococcus_dysgalactiae_equisimilis.128; Lancefield's group A	PRJNA48119	SAMEA3138428	GCA_000317855.1	HE858529.1	1	2179445	39.52	Blood culture; Human, Homo sapiens
Streptococcus dysgalactiae subsp. equisimilis AKSDE4288	452436	WGS	AKSDE4288	MLST.Streptococcus_dysgalactiae_equisimilis.69; genotype:ST-69; Group C	PRJNA19975	SAMN05449652	GCF_001704525.1	MCRR00000000	59	2217546	39.23	Sterile Site; Invasive Disease; Human, Homo sapiens
Streptococcus dysgalactiae subsp. equisimilis ATCC 12394	663954	Complete	ATCC 12394	MLST.Streptococcus_dysgalactiae_equisimilis.25	PRJNA39783	SAMN02603163	GCA_000188715.1	CP002215	1	2159491	39.5	Mastitis; Human, Homo sapiens
Streptococcus dysgalactiae subsp. equisimilis GGS_124	486410	Complete	GGS_124	MLST.Streptococcus_dysgalactiae_equisimilis.67	PRJNA27849	NA	GCA_000010705.1	AP010935	1	2106340	39.6	Patient with streptococcal toxic shock syndrome; Human, Homo sapiens
Streptococcus dysgalactiae subsp. equisimilis RE378	617121	Complete	RE378	MLST.Streptococcus_dysgalactiae_equisimilis.17	PRJNA34711	NA	GCA_000307185.1	AP011114.1	1	2151145	39.5	Human, Homo sapiens; Human, Homo sapiens
Streptococcus dysgalactiae subsp. equisimilis SD-SCDR1	1334	Complete	SD-SCDR1	MLST.Streptococcus_dysgalactiae_equisimilis.44	PRJNA498183	SAMN10285107	GCA_009497975.1	CP033391	1	2179136	39.8676	Diabetic foot ulcer
Streptococcus dysgalactiae subsp. equisimilis SK1249	1000589	WGS	SK1249	MLST.Streptococcus_dysgalactiae_equisimilis.264	PRJNA64681	SAMN00621722	GCA_000214575.2	AFIN00000000	231	2160367	39.46	Oral; Human, Homo sapiens
Streptococcus dysgalactiae subsp. equisimilis SK1250	1005706	WGS	SK1250	MLST.Streptococcus_dysgalactiae_equisimilis.281	PRJNA65585	SAMN00621724	GCA_000221105.2	AFUL00000000	1	2122515	39.56	Human, Homo sapiens
Streptococcus dysgalactiae subsp. equisimilis strain ASDSE_96	119602	WGS	ASDSE_96	MLST.Streptococcus_dysgalactiae_equisimilis.186; genotype:ST-186; Group G	PRJNA327242	SAMN05327345	GCF_001704435.1	MCRN00000000	81	2210307	39.26	throat; RF/RHD; Human, Homo sapiens
Streptococcus dysgalactiae subsp. equisimilis strain ASDSE_99	119602	WGS	ASDSE_99	MLST.Streptococcus_dysgalactiae_equisimilis.38; genotype:ST-38, Group G	PRJNA327242	SAMN05327346	GCF_001704445.1	MCRO00000000	41	2240662	39.23	Sterile Site; Invasive Disease; Human, Homo sapiens
Streptococcus dysgalactiae subsp. equisimilis strain C161L1	119602	WGS	C161L1	MLST.Streptococcus_dysgalactiae_equisimilis.3	PRJEB19910	SAMEA103910974	GCA_900169605.1	FWEH00000000	317	2121729	40.41	Throat sample
Streptococcus dysgalactiae subsp. equisimilis strain KNZ01	119602	WGS	KNZ01	MLST.Streptococcus_dysgalactiae_equisimilis.17	PRJNA552440	SAMN12206521	GCA_009389595.1	VIRT01000000	73	2077921	39.3562	Joint fluid; Human, Homo sapiens
Streptococcus dysgalactiae subsp. equisimilis strain KNZ03	119602	WGS	KNZ03	MLST.Streptococcus_dysgalactiae_equisimilis.127	PRJNA552440	SAMN12206522	GCA_009389575.1	VIRU01000000	92	2155317	39.1486	blood; Human, Homo sapiens
Streptococcus dysgalactiae subsp. equisimilis strain KNZ04	119602	WGS	KNZ04	MLST.Streptococcus_dysgalactiae_equisimilis.127	PRJDB8919	SAMD00191544	GCA_009730775.1	BLBK01000000	167	2163978	39.3037	blood; Human, Homo sapiens
Streptococcus dysgalactiae subsp. equisimilis strain KNZ06	119602	WGS	KNZ06	MLST.Streptococcus_dysgalactiae_equisimilis.151	PRJDB8919	SAMD00191545	GCA_009730795.1	BLBL01000000	152	2109503	39.2194	blood; Human, Homo sapiens
Streptococcus dysgalactiae subsp. equisimilis strain KNZ07	119602	WGS	KNZ07	MLST.Streptococcus_dysgalactiae_equisimilis.17	PRJDB8919	SAMD00191546	GCA_009730815.1	BLBM01000000	97	2045272	39.3955	blood; Human, Homo sapiens
Streptococcus dysgalactiae subsp. equisimilis strain KNZ10	119602	WGS	KNZ10	MLST.Streptococcus_dysgalactiae_equisimilis.17	PRJDB8919	SAMD00191547	GCA_009730835.1	BLBN01000000	97	2055511	39.3866	open pus; Human, Homo sapiens
Streptococcus dysgalactiae subsp. equisimilis strain KNZ12	119602	WGS	KNZ12	not available: to be reported later	PRJDB8919	SAMD00191548	GCA_009730855.1	BLBO01000000	138	2093560	39.4444	blood; Human, Homo sapiens
Streptococcus dysgalactiae subsp. equisimilis strain KNZ15	119602	WGS	KNZ15	not available: to be reported later	PRJDB8919	SAMD00191549	GCA_009730875.1	BLBP01000000	104	2091136	39.349	blood; Human, Homo sapiens
Streptococcus dysgalactiae subsp. equisimilis strain KNZ16	119602	WGS	KNZ16	MLST.Streptococcus_dysgalactiae_equisimilis.148	PRJDB8919	SAMD00191550	GCA_009730895.1	BLBQ01000000	137	2164479	39.3377	open pus; Human, Homo sapiens
Streptococcus dysgalactiae subsp. equisimilis strain NCTC10321	119602	WGS	NCTC10321	MLST.Streptococcus_dysgalactiae_equisimilis.1; Group L Serotype	PRJEB6403	SAMEA3542443	GCA_901542475.1	CABEIF010000001,CABEIF010000002	2	2247548	39.6961	not available: not collected
Streptococcus dysgalactiae subsp. equisimilis strain NCTC11554	119602	Complete	NCTC11554	MLST.Streptococcus_dysgalactiae_equisimilis.25; Lancefield Group G	PRJEB6403	SAMEA3662927	GCA_901543995.1	LR594047	1	2233282	39.5494	ear; Human, Homo sapiens
Streptococcus dysgalactiae subsp. equisimilis strain NCTC11555	119602	WGS	NCTC11555	Lancefield Group G	PRJEB6403	SAMEA3662928	GCA_901544225.1	CABEIX010000001,CABEIX010000002,CABEIX010000003,CABEIX010000004,CABEIX010000005	5	2277192	39.3044	eye; Human, Homo sapiens
Streptococcus dysgalactiae subsp. equisimilis strain NCTC11556	119602	Complete	NCTC11556	MLST.Streptococcus_dysgalactiae_equisimilis.29; Lancefield Group G	PRJEB6403	SAMEA3662929	GCA_901544215.1	LR594048	1	2193653	39.4679	blood; Human, Homo sapiens
Streptococcus dysgalactiae subsp. equisimilis strain NCTC11557	119602	WGS	NCTC11557	MLST.Streptococcus_dysgalactiae_equisimilis.42; Lancefield Group G	PRJEB6403	SAMEA3662930	GCA_901544365.1	CABEIY010000001,CABEIY010000002,CABEIY010000003,CABEIY010000004,CABEIY010000005,CABEIY010000006,CABEIY010000007	8	2430842	39.1076	ulcer; leg; Human, Homo sapiens
Streptococcus dysgalactiae subsp. equisimilis strain NCTC11564	119602	WGS	NCTC11564	Lancefield Group C	PRJEB6403	SAMEA3672885	GCA_900460375.1	UHFO01000000	2	2435012	39.3309	Hospital Bedding
Streptococcus dysgalactiae subsp. equisimilis strain NCTC11565 (excluded)	119602	WGS	NCTC11565	serovar group c	PRJEB6403	SAMEA3696442	GCA_901542305.1	CABEHZ010000001,CABEHZ010000002,CABEHZ010000003,CABEHZ010000004,CABEHZ010000005,CABEHZ010000006,CABEHZ010000007	15	6566550	66.58	scarlatiniform rash; Human, Homo sapiens
Streptococcus dysgalactiae subsp. equisimilis strain NCTC5370	119602	Complete	NCTC5370	MLST.Streptococcus_dysgalactiae_equisimilis.3; Group C	PRJEB6403	SAMEA3542434	GCA_900474785.1	LS483318	1	2079953	39.6386	not available: to be reported later
Streptococcus dysgalactiae subsp. equisimilis strain NCTC5371	119602	Complete	NCTC5371	MLST.Streptococcus_dysgalactiae_equisimilis.49; Lancefield Group C, Griffith Type 21	PRJEB6403	SAMEA3649038	GCA_900475145.1	LS483367	1	2103757	39.5788	not available: to be reported later
Streptococcus dysgalactiae subsp. equisimilis strain NCTC5969 (excluded)	119602	WGS	NCTC5969	Group G Serotypes	PRJEB6403	SAMEA3614272	GCA_901543185.1	CABEIJ010000001,CABEIJ010000002	2	2810475	32.8522	throat; Monkey
Streptococcus dysgalactiae subsp. equisimilis strain NCTC6179	119602	Complete	NCTC6179	Lancefield Group C	PRJEB6403	SAMEA3614273	GCA_900475185.1	LS483361	1	2255201	39.7964	Genital Tract; Horse (Mare)
Streptococcus dysgalactiae subsp. equisimilis strain NCTC6181	119602	Complete	NCTC6181	not available: to be reported later	PRJEB6403	SAMEA3871789	GCA_900636815.1	LR134316	1	2269904	39.7422	Genital Tract; Horse, Equus caballus
Streptococcus dysgalactiae subsp. equisimilis strain NCTC6407	119602	WGS	NCTC6407	MLST.Streptococcus_dysgalactiae_equisimilis.1; Group L Serotype	PRJEB6403	SAMEA3542437	GCA_901542425.1	CABEHX010000001,CABEHX010000002	2	2235595	39.6937	pleural exudate; Dog, Canis lupus familiaris
Streptococcus dysgalactiae subsp. equisimilis strain NCTC7136	119602	Complete	NCTC7136	MLST.Streptococcus_dysgalactiae_equisimilis.183; Lancefield Group C	PRJEB6403	SAMEA3930552	GCA_900475725.1	LS483413	1	2249230	39.4217	not available: to be reported later
Streptococcus dysgalactiae subsp. equisimilis strain NCTC8543	119602	WGS	NCTC8543	MLST.Streptococcus_dysgalactiae_equisimilis.61	PRJEB6403	SAMEA3956098	GCA_900460145.1	UHFL01000000	2	2173819	39.6516	not available
Streptococcus dysgalactiae subsp. equisimilis strain NCTC8546	119602	Complete	NCTC8546	Other Group C strains	PRJEB6403	SAMEA3572421	GCA_901542365.1	LR594034	1	2212920	39.5324	not available: not collected
Streptococcus dysgalactiae subsp. equisimilis strain NCTC9413	119602	Complete	NCTC9413	MLST.Streptococcus_dysgalactiae_equisimilis.275; Lancefield Group C	PRJEB6403	SAMEA3662921	GCA_901543615.1	LR594045	1	2241743	39.5249	Throat; Human, Homo sapiens
Streptococcus dysgalactiae subsp. equisimilis strain NCTC9414	119602	Complete	NCTC9414	MLST.Streptococcus_dysgalactiae_equisimilis.49; Lancefield Group C	PRJEB6403	SAMEA3643308	GCA_900475255.1	LS483363	1	2169668	39.5439	Throat
Streptococcus dysgalactiae subsp. equisimilis strain NCTC9603	119602	WGS	NCTC9603	serovar group g	PRJEB6403	SAMEA3662922	GCA_901543655.1	CABEIS010000001,CABEIS010000002,CABEIS010000003	3	2076759	39.6146	not available: not collected
Streptococcus dysgalactiae subsp. equisimilis strain SS1575	119602	WGS	SS1575	MLST.Streptococcus_dysgalactiae_equisimilis.43	PRJNA471295	SAMN09224878	GCA_003202195.1	QHKQ01000000	92	2021812	39.5434	Patient; impetigo
Streptococcus dysgalactiae subsp. equisimilis strain T642	119602	WGS	T642	MLST.Streptococcus_dysgalactiae_equisimilis.20; genotype:stG62647	PRJNA381604	SAMN06688436	GCA_002094215.1	NBUZ00000000	80	2095612	39.23	Blood; Infectious Endocarditis
Streptococcus dysgalactiae subsp. equisimilis strain UT_4031CC	119602	WGS	UT_4031CC	MLST.Streptococcus_dysgalactiae_equisimilis.84; genotype:ST-84; Group G	PRJNA327242	SAMN05327337	GCF_001682745.1	MATV00000000	81	2117843	39.52	Blood; Bacteremia; Human, Homo sapiens
Streptococcus dysgalactiae subsp. equisimilis strain UT_4231_KK	119602	WGS	UT_4231_KK	MLST.Streptococcus_dysgalactiae_equisimilis.3; genotype:ST-3; Group C	PRJNA327242	SAMN05327338	GCF_001682735.1	MATW00000000	72	2174307	39.23	Sterile Site; Invasive Disease; Human, Homo sapiens
Streptococcus dysgalactiae subsp. equisimilis strain UT_4234_DH	119602	WGS	UT_4234_DH	MLST.Streptococcus_dysgalactiae_equisimilis.40; genotype:ST-40; Group C	PRJNA327242	SAMN05327339	GCF_001682825.1	MATX00000000	62	2214934	39.2	Sterile Site; Invasive Disease; Human, Homo sapiens
Streptococcus dysgalactiae subsp. equisimilis strain UT_4241_XS	119602	WGS	UT_4241_XS	MLST.Streptococcus_dysgalactiae_equisimilis.3; genotype:ST-3; Group C	PRJNA327242	SAMN05327340	GCF_001682755.1	MATY00000000	88	2056039	39.52	Sterile Site; Invasive Disease; Human, Homo sapiens
Streptococcus dysgalactiae subsp. equisimilis strain UT_4242_AB	119602	WGS	UT_4242_AB	MLST.Streptococcus_dysgalactiae_equisimilis.29; genotype:ST-29	PRJNA327242	SAMN05327341	GCF_001682815.1	MATZ00000000	81	2117375	39.36	Sterile Site; Invasive Disease; Human, Homo sapiens
Streptococcus dysgalactiae subsp. equisimilis strain UT_4255RC	119602	WGS	UT_4255RC	MLST.Streptococcus_dysgalactiae_equisimilis.8; genotype:ST-8; Group G	PRJNA327242	SAMN05327344	GCF_001704515.1	MCRQ00000000	43	2268664	39.07	Sterile Site; Invasive Disease; Human, Homo sapiens
Streptococcus dysgalactiae subsp. equisimilis strain UT_4277_BB	119602	WGS	UT_4277_BB	MLST.Streptococcus_dysgalactiae_equisimilis.314; Group G	PRJNA327242	SAMN05327342	GCF_001682765.1	MAUA00000000	76	2112871	39.46	Sterile Site; Invasive Disease; Human, Homo sapiens
Streptococcus dysgalactiae subsp. equisimilis strain UT_4966_RC	119602	WGS	UT_4966_RC	MLST.Streptococcus_dysgalactiae_equisimilis.78; genotype:ST-78; Group C	PRJNA327242	SAMN05327343	GCF_001704455.1	MCRP00000000	64	2117092	39.48	throat; Pharyngitis; Human, Homo sapiens
Streptococcus dysgalactiae subsp. equisimilis strain UT-5345	119602	WGS	UT-5345	MLST.Streptococcus_dysgalactiae_equisimilis.53; genotype:ST-53; Group C	PRJNA279308	SAMN03445737	GCF_000970985.1	LAKV01000000	91	2207755	39.28	Blood; Human, Homo sapiens
Streptococcus dysgalactiae subsp. equisimilis strain UT-5354	119602	WGS	UT-5354	MLST.Streptococcus_dysgalactiae_equisimilis.313; Group G	PRJNA279308	SAMN03445736	GCF_000970995.1	LAKU01000000	75	2072690	39.25	Blood; Human, Homo sapiens
Streptococcus dysgalactiae subsp. equisimilis strain UT-SS1069	119602	WGS	UT-SS1069	MLST.Streptococcus_dysgalactiae_equisimilis.3; genotype:ST-3; Group C	PRJNA279308	SAMN03445738	GCF_000970975.1	LAKS01000000	86	2015589	39.48	Upper respiratory tract; Human, Homo sapiens
Streptococcus dysgalactiae subsp. equisimilis strain UT-SS957	119602	WGS	UT-SS957	MLST.Streptococcus_dysgalactiae_equisimilis.51; genotype:ST-51; Group C	PRJNA279308	SAMN03445739	GCF_000971005.1	LAKT01000000	58	2038706	39.27	Pure culute; Human, Homo sapiens
Streptococcus dysgalactiae subsp. equisimilis strain WCHSDSE-1	119602	WGS	WCHSDSE-1	MLST.Streptococcus_dysgalactiae_equisimilis.44	PRJNA270797	SAMN03268887	GCF_001038445.1	LDYC01000000	77	2086010	39.41	Throat swab; Pharyngitis; Human, Homo sapiens
